# RG motifs promote piRNA-mediated gene silencing in *C. elegans*

**DOI:** 10.1101/2025.05.12.653514

**Authors:** Dylan C. Wallis, Carolyn M. Phillips

## Abstract

Argonaute proteins are essential players in RNA silencing pathways, and their N-terminal extensions, particularly in the PIWI clade, often harbor conserved sequences like RG motifs. Despite their prevalence in Argonaute proteins, the role of these motifs remains poorly understood. In this study, we focus on the RG motifs within the N-terminal region of *Caenorhabditis elegans* PRG-1, a PIWI clade Argonaute. Using sequence alignment across Caenorhabditis species, we identify three conserved RG motifs that are methylated, as confirmed by mass spectrometry. The region surrounding these motifs is intrinsically disordered, as predicted by disorder algorithms and structural modeling. While the RG motifs are critical for fertility, germline morphology, and piRNA silencing, they are not required for PRG-1 expression, localization, or piRNA loading. Notably, mutation of the RG motifs results in defects in downstream small RNA production, specifically the depletion of mutator class siRNAs, without affecting piRNA biogenesis. These findings suggest that the RG motifs of PRG-1 play a crucial role in linking piRNA-mediated silencing to siRNA production, and that their function is critical for fertility and germline maintenance in *C. elegans*. Despite these defects, the phenotypic severity in the RG mutant is milder than in a PRG-1 null mutant, highlighting the complexity of PRG-1 function and its post-translational modifications.
