## Supplementary Table 1 for "RG motifs promote piRNA-mediated gene silencing in *C. elegans*"

### Sheet: Key resources
Supplementary Table 1. Reagents, resources, and strains used in this study.
Reagent or Resource	Source	Identifier
Antibodies
Anti-MYC (9E10) IgG (Mouse monoclonal)	Thermo Fisher	Cat# 13-2500, RRID:AB_2533008
Anti-actin IgG (Mouse monoclonal)	Abcam	Cat# ab3280, RRID:AB_303668
Goat anti-mouse IgG Secondary HRP	Thermo Fisher	Cat# A16078, RRID:AB_2534751
Bacterial and Virus Strains
E. coli OP50		RRID:WB-STRAIN:WBStrain00041971
Chemicals, Peptides, and Recombinant Proteins
Anti-Myc 9E10 Affinity Matrix	Thermo Fisher	Cat# 20168
TrIzol Reagent (phenol, Guanidine isothiocyanate, Ammonium thiocyanate)	Thermo Fisher	Cat #15596018
Pierce™ Protease Inhibitor Tablets, EDTA-free	Thermo Fisher	Cat# A32965
Nonidet P 40 substitute	Sigma Aldrich	Cat# 11332473001
SureCast Acrylamide Solution (40%)	Fisher	Cat# HC2040
Urea >99.5% Molecular Biology Grade Ultrapure	Thermo Fisher	Cat# J75826.A1
TEMED	Thermo Fisher	Cat# 17919
Ammonium persulfate	Thermo Fisher	Cat# 17874
GeneRuler™ Ultra Low Range DNA	ThermoFisher	Cat# SM1213
Ambion RNA loading buffer II	ThermoFisher	Cat# AM8547
SYBR Gold Nucleic Acid Gel Stain	Life Technologies	Cat# S11494
Bolt 4-12% Bis-Tris Plus Gels	Thermo Fisher	Cat# NW04122BOX
Nitrocellulose Pre-Cut Blotting Membranes	Thermo Fisher	Cat# LC2001
RNA 5’ Pyrophosphohydrolase	New England Biolabs	Cat# M0356S
RNA 5’ Polyphosphatase	EpiCentre	Cat# BP1754I-100
Phenol/Chloroform/Isoamyl Alcohol (pH 4.3)	Fisher	Cat# M0373L
T4 RNA Ligase 2, truncated KQ	New England Biolabs	Cat# M0204L
T4 RNA Ligase 1	New England Biolabs	Cat# 18080-051
SuperScript III	Thermo Fisher	Cat#18080-044
Q5 High Fidelity DNA Polymerase	New England Biolabs	Cat# M0491L
Critical Commercial Assays
Qubit 1x dsDNA HS Assay Kit	Thermo Fisher	Cat# Q33231
Deposited Data
small RNA sequencing data	This paper
Experimental Models: Organisms/Strains
C. elegans: Strain N2 - wild-type	Caenorhabditis Genetics Center (CGC)	N2
C. elegans: Strain USC1232 - prg-1(cmp220[(mKate2 + loxP + 3xMyc)::prg-1])	Manage et al., Elife (2020)	USC1232
C. elegans: Strain USC1405 - prg-1(cmp220[mKate2 + loxP + 3xMyc::prg-1] & cmp270[3x RG to AG]) I	This paper	USC1405
C. elegans: Strain SX922 - prg-1(n4357) I		SX922
C. elegans: Strain DUP75 - pgl-1(sam33[pgl-1::gfp::3xFLAG]) IV	Andralojc et al, 2017	DUP75
C.elegans: Strain USC1617 prg-1(n4357) I, pgl-1(sam33[pgl-1::gfp::3xFLAG]) IV	This paper	USC1617
C.elegans: Strain USC1501 prg-1(cmp220[(mKate2 + loxP + 3xMyc)::prg-1]); pgl-1(sam33[pgl-1::gfp::3xFLAG]) IV	This paper	USC1501
C.elegans: Strain USC1618 prg-1(cmp220[mKate2 + loxP + 3xMyc::prg-1] & cmp270[3x RG to AG]) I, pgl-1(sam33[pgl-1::gfp::3xFLAG]) IV	This paper	USC1618
C.elegans: Strain NL1810 mut-16(pk710) I	Caenorhabditis Genetics Center (CGC) and Vastenhouw et al, 2003	NL1810
C.elegans: Strain GR2108 mut-7(pk720) unc-119(ed3) III	Phillips et al, 2015	GR2108
C.elegans: Strain GR2109 prg-1(n4357) I; mut-7(pk720) unc-119(ed3) III	Phillips et al, 2015	GR2109
C.elegans: Strain USC978 prg-1(cmp220[mKate2 + loxP + 3xMyc::prg-1] & cmp270[3x RG to AG]) I; mut-7(pk720) unc-119(ed3) III	This paper	USC978
C.elegans: Strain USC1369 simr-1(cmp36) I; mut-7(pk720) unc-119(ed3) III	Manage et al., Elife (2020)	USC1369
C.elegans: Strain HCL134 oma-1::gfp I; cdk-1::gfp II; 21ur-anti-gfp(type I)	Brown et al (2023)	HCL134
C.elegans: Strain USC1768 prg-1(cmp400) ; oma-1::gfp I; cdk-1::gfp II; 21ur-anti-gfp(type I)	This paper	USC1768
C.elegans: Strain USC1769 prg-1(cmp401 [3xRG to AG]); oma-1::gfp I; cdk-1::gfp II; 21ur-anti-gfp(type I)	This paper	USC1769
C.elegans: Strain USC1770 prg-1(cmp402 [3xKG to AG]); oma-1::gfp I; cdk-1::gfp II; 21ur-anti-gfp(type I)	This paper	USC1770
C.elegans: Strain USC1771 prg-1(cmp220[(mKate2 + loxP + 3xMyc)::prg-1]); znfx-1(cmp295[GFP + loxP + 3xFLAG::znfx-1(short isoform)]) II	This paper	USC1771
C.elegans: Strain USC1772 prg-1(cmp220[mKate2 + loxP + 3xMyc::prg-1] & cmp270[3x RG to AG]) I; znfx-1(cmp295[GFP + loxP + 3xFLAG::znfx-1(short isoform)]) II	This paper	USC1772
Oligonucleotides
crRNA sequences for CRISPR editing, see supplementary table S2	This paper	N/A
DNA oligo repair templates for CRISPR editing, see supplementary table S2	This paper	N/A
co-CRISPR repair template (DNA oligo) - dpy-10: CACTTGAACTTCAATACGGCAAGATGAGAATGACTGGAAACCGTACCGCATGCGGTGCCTATGGTAGCGGAGCTTCACATGGCTTCAGACCAACAGCCTAT	Arribere et al, 2014	N/A
Software and Algorithms
Adobe Photoshop	Adobe	RRID:SCR_014199
Adobe Illustrator	Adobe	RRID:SCR_014199
FIJI/ImageJ2/Fiji is just ImageJ (version 2.9.0)	Schindelin et al, 2012	RRIF:SCR_002285
FASTX-Toolkit	Hannon Lab - CSHL	RRID:SCR_005534
Bowtie2 (Version 2.2.2)	Langmead and Salzberg 2012	RRID:SCR_005476
DESeq2 (Version 1.22.2)	Love et al. 2014	RRID:SCR_015687
Cutadapt (Version 3.0)	Martin et al. 2011	RRID:SCR_011841
Integrated Genomics Viewer	Robinson et al. 2011	RRID:SCR_011793
Jalview	Waterhouse et al. 2009	RRID:SCR_006459
