## Supplementary Table 2 for "RG motifs promote piRNA-mediated gene silencing in *C. elegans*"

### Sheet: Primers
Supplementary Table 2. Oligonucleotides sequences used in this study.
Primers for protein-based CRISPR
prg-1(cmp270) - 3xAG into mKate::PRG-1
5' guide RNA	TTTCAGGTAATAATGGCATC (/AltR1/rUrUrUrCrArGrGrUrArArUrArArUrGrGrCrArUrC rGrUrUrUrUrArGrArGrCrUrArUrGrCrU/AltR2/)
repair template	TCGAGCAGAAGTTGATCAGCGAGGAAGACTTGATGGCATCTGGAAGTGGTgcCGGGgccGGCgccGGTTCAGGATCGAACAACAGTGGAGGAAAGGACCAGAAATATCTGGGTACTATCCAACCCGAT
genotyping primer F	tcagGGAGCCGGATCTGAAC
genotyping primer R	GACCAAGTTGTGTTAGCTGC
prg-1(cmp401) - 3xAG into piRNA sensor
5' guide RNA	TTTCAGGTAATAATGGCATC (/AltR1/rUrUrUrCrArGrGrUrArArUrArArUrGrGrCrArUrC rGrUrUrUrUrArGrArGrCrUrArUrGrCrU/AltR2/)
repair template	ttattgttttctataatatttttcaggtaataATGGCATCTGGAAGTGGTgcCGGGgccGGCgccGGTTCAGGATCGAACAACAGTGGAGGAAAGGACCAGAAATATCTGGGTACTATCCAACCCGAT
genotyping primer F	ttttcacacttcccgcaccg
genotyping primer R	GACCAAGTTGTGTTAGCTGC
prg-1(cmp402) - 3xKG into piRNA sensor
5' guide RNA	TTTCAGGTAATAATGGCATC (/AltR1/rUrUrUrCrArGrGrUrArArUrArArUrGrGrCrArUrC rGrUrUrUrUrArGrArGrCrUrArUrGrCrU/AltR2/)
repair template	ttattgttttctataatatttttcaggtaataATGGCATCTGGAAGTGGTaagGGGaagGGCaagGGaTCcGGATCGAACAACAGTGGAGGAAAGGACCAGAAATATCTGGGTACTATCCA
genotyping primer F	ttttcacacttcccgcaccg
genotyping primer R	GACCAAGTTGTGTTAGCTGC
prg-1 (cmp400) - null into piRNA sensor
5' guide RNA	TTTCAGGTAATAATGGCATC (/AltR1/rUrUrUrCrArGrGrUrArArUrArArUrGrGrCrArUrC rGrUrUrUrUrArGrArGrCrUrArUrGrCrU/AltR2/)
repair template	aactcgtttctttttcaattattgttttctataatatttttcaggtaataGGCATCTGGAAGTGGTgcCGGGgccGGCgccGGTTCAGGATCGAACAACAGTGGAGGAAAGGACCAGAAATATCTGGGTACTATCCAACCCGAT
genotyping primer F	ttttcacacttcccgcaccg
genotyping primer R	GACCAAGTTGTGTTAGCTGC
Primers for sequencing
small RNA sequencing primers
RP1 - PCR F	AATGATACGGCGACCACCGAGATCTACACGTTCAGAGTTCTACAGTCCGA
RPI1	CAAGCAGAAGACGGCATACGAGATCGTGATGTGACTGGAGTTCCTTGGCACCCGAGAATTCCA
RPI2	CAAGCAGAAGACGGCATACGAGATACATCGGTGACTGGAGTTCCTTGGCACCCGAGAATTCCA
RPI3	CAAGCAGAAGACGGCATACGAGATGCCTAAGTGACTGGAGTTCCTTGGCACCCGAGAATTCCA
RPI4	CAAGCAGAAGACGGCATACGAGATTGGTCAGTGACTGGAGTTCCTTGGCACCCGAGAATTCCA
RPI5	CAAGCAGAAGACGGCATACGAGATCACTGTGTGACTGGAGTTCCTTGGCACCCGAGAATTCCA
RPI6	CAAGCAGAAGACGGCATACGAGATATTGGCGTGACTGGAGTTCCTTGGCACCCGAGAATTCCA
RPI7	CAAGCAGAAGACGGCATACGAGATGATCTGGTGACTGGAGTTCCTTGGCACCCGAGAATTCCA
RPI8	CAAGCAGAAGACGGCATACGAGATTCAAGTGTGACTGGAGTTCCTTGGCACCCGAGAATTCCA
RPI9	CAAGCAGAAGACGGCATACGAGATCTGATCGTGACTGGAGTTCCTTGGCACCCGAGAATTCCA
RPI10	CAAGCAGAAGACGGCATACGAGATAAGCTAGTGACTGGAGTTCCTTGGCACCCGAGAATTCCA
RPI11	CAAGCAGAAGACGGCATACGAGATGTAGCCGTGACTGGAGTTCCTTGGCACCCGAGAATTCCA
RPI12	CAAGCAGAAGACGGCATACGAGATTACAAGGTGACTGGAGTTCCTTGGCACCCGAGAATTCCA
RPI14	CAAGCAGAAGACGGCATACGAGATGGAACTGTGACTGGAGTTCCTTGGCACCCGAGAATTCCA
RPI15	CAAGCAGAAGACGGCATACGAGATTGACATGTGACTGGAGTTCCTTGGCACCCGAGAATTCCA
RPI16	CAAGCAGAAGACGGCATACGAGATGGACGGGTGACTGGAGTTCCTTGGCACCCGAGAATTCCA
RPI17	CAAGCAGAAGACGGCATACGAGATCTCTACGTGACTGGAGTTCCTTGGCACCCGAGAATTCCA
RPI18	CAAGCAGAAGACGGCATACGAGATGCGGACGTGACTGGAGTTCCTTGGCACCCGAGAATTCCA
RPI25	CAAGCAGAAGACGGCATACGAGATATCAGTGTGACTGGAGTTCCTTGGCACCCGAGAATTCCA
RPI26	CAAGCAGAAGACGGCATACGAGATGCTCATGTGACTGGAGTTCCTTGGCACCCGAGAATTCCA
RPI27	CAAGCAGAAGACGGCATACGAGATAGGAATGTGACTGGAGTTCCTTGGCACCCGAGAATTCCA
RPI28	CAAGCAGAAGACGGCATACGAGATCTTTTGGTGACTGGAGTTCCTTGGCACCCGAGAATTCCA
RPI29	CAAGCAGAAGACGGCATACGAGATTAGTTGGTGACTGGAGTTCCTTGGCACCCGAGAATTCCA
RPI30	CAAGCAGAAGACGGCATACGAGATCCGGTGGTGACTGGAGTTCCTTGGCACCCGAGAATTCCA
RPI37	CAAGCAGAAGACGGCATACGAGATATTCCGGTGACTGGAGTTCCTTGGCACCCGAGAATTCCA
RPI38	CAAGCAGAAGACGGCATACGAGATAGCTAGGTGACTGGAGTTCCTTGGCACCCGAGAATTCCA
RPI39	CAAGCAGAAGACGGCATACGAGATGTATAGGTGACTGGAGTTCCTTGGCACCCGAGAATTCCA
RPI40	CAAGCAGAAGACGGCATACGAGATTCTGAGGTGACTGGAGTTCCTTGGCACCCGAGAATTCCA
RPI41	CAAGCAGAAGACGGCATACGAGATGTCGTCGTGACTGGAGTTCCTTGGCACCCGAGAATTCCA
RPI42	CAAGCAGAAGACGGCATACGAGATCGATTAGTGACTGGAGTTCCTTGGCACCCGAGAATTCCA
