## Supplementary Table 4 for "RG motifs promote piRNA-mediated gene silencing in *C. elegans*"

### Sheet: Sheet1
Supplementary Table 4. Sequencing library statistics.
Sample	Description	Type	Genotype	Stage	Total Reads	Trimmed and quality filtered reads	Reads Mapped to WS258
1	N2 20°C, replicate 1	small RNA	wild-type (N2)	68 hr Adult	9463090	9011963	7821227
2	N2 20°C, replicate 2	small RNA	wild-type (N2)	68 hr Adult	16119720	15511580	13734652
3	N2 20°C, replicate 3	small RNA	wild-type (N2)	68 hr Adult	9755462	9293210	8018629
4	N2 25°C, replicate 1	small RNA	wild-type (N2)	68 hr Adult	7761659	7268288	5787841
5	N2 25°C, replicate 2	small RNA	wild-type (N2)	68 hr Adult	16306829	15337359	10857324
6	N2 25°C, replicate 3	small RNA	wild-type (N2)	68 hr Adult	8340796	7961280	6471858
7	prg-1(null) 20°C, replicate 1	small RNA	prg-1(null)	68 hr Adult	9888663	9481263	7752761
8	prg-1(null) 20°C, replicate 2	small RNA	prg-1(null)	68 hr Adult	12484687	11808298	10170732
9	prg-1(null) 20°C, replicate 3	small RNA	prg-1(null)	68 hr Adult	10251020	9792033	8717952
10	prg-1(null) 25°C, replicate 1	small RNA	prg-1(null)	68 hr Adult	9149539	8389614	1009210
11	prg-1(null) 25°C, replicate 2	small RNA	prg-1(null)	68 hr Adult	10530148	9904701	6133660
12	prg-1(null) 25°C, replicate 3	small RNA	prg-1(null)	68 hr Adult	13871863	13069177	8068293
13	prg-1(3xAG) 20°C, replicate 1	small RNA	mKate::3xMyc::PRG-1(3xAG)	68 hr Adult	10136880	9763972	8288912
14	prg-1(3xAG) 20°C, replicate 2	small RNA	mKate::3xMyc::PRG-1(3xAG)	68 hr Adult	7040305	6601490	5598458
15	prg-1(3xAG) 20°C, replicate 3	small RNA	mKate::3xMyc::PRG-1(3xAG)	68 hr Adult	11207650	10679743	8995186
16	prg-1(3xAG) 25°C, replicate 1	small RNA	mKate::3xMyc::PRG-1(3xAG)	68 hr Adult	9990968	9247179	2056864
17	prg-1(3xAG) 25°C, replicate 2	small RNA	mKate::3xMyc::PRG-1(3xAG)	68 hr Adult	7808530	7500418	6657218
18	prg-1(3xAG) 25°C, replicate 3	small RNA	mKate::3xMyc::PRG-1(3xAG)	68 hr Adult	9604269	9146358	6517734
19	PRG-1 - Input, replicate 1	small RNA	mKate::3xMyc::PRG-1	68 hr Adult	12332437	11731875	11143410
20	PRG-1 - Input, replicate 2	small RNA	mKate::3xMyc::PRG-1	68 hr Adult	11700369	11128982	10559354
21	PRG-1 - Input, replicate 3	small RNA	mKate::3xMyc::PRG-1	68 hr Adult	11207758	10715259	10163869
22	PRG-1 - IP, replicate 1	small RNA	mKate::3xMyc::PRG-1	68 hr Adult	14332463	12510516	10707670
23	PRG-1 - IP, replicate 2	small RNA	mKate::3xMyc::PRG-1	68 hr Adult	17388203	14890092	13124250
24	PRG-1 - IP, replicate 3	small RNA	mKate::3xMyc::PRG-1	68 hr Adult	12038316	10406562	9057210
25	PRG-1(3xAG) - Input, replicate 1	small RNA	mKate::3xMyc::PRG-1(3xAG)	68 hr Adult	13552948	12504294	11454865
26	PRG-1(3xAG) - Input, replicate 2	small RNA	mKate::3xMyc::PRG-1(3xAG)	68 hr Adult	10590936	9853202	8719106
27	PRG-1(3xAG) - Input, replicate 3	small RNA	mKate::3xMyc::PRG-1(3xAG)	68 hr Adult	9845020	9171196	8411544
28	PRG-1(3xAG) - IP, replicate 1	small RNA	mKate::3xMyc::PRG-1(3xAG)	68 hr Adult	10375221	9663444	8980649
29	PRG-1(3xAG) - IP, replicate 2	small RNA	mKate::3xMyc::PRG-1(3xAG)	68 hr Adult	12724567	11598347	10608796
30	PRG-1(3xAG) - IP, replicate 3	small RNA	mKate::3xMyc::PRG-1(3xAG)	68 hr Adult	10787678	9118571	8279441
